# Poly(ADP-ribose) Polymerase 1 Deficiency Attenuates Amyloid Pathology, Neurodegeneration, and Cognitive Decline in a Familial Alzheimer’s Disease Model

**DOI:** 10.1101/2025.09.06.674313

**Authors:** Aanishaa Jhaldiyal, Manisha Kumari, Trupti Tripathi, Mohammed Repon Khan, Justin Wang, Lauren Guttman, Devanik Biswas, Abhishek Pasupuleti, Akansha Aggarwal, Shraddha Pandya, Shih-Ching Chou, Nikhil Panicker, Abhay Monghekar, Marilyn Albert, Lynn M. Bekris, James B. Leverenz, Tae-In Kam, Ted M. Dawson, Valina L. Dawson

**Affiliations:** Neuroregeneration and Stem Cell Programs, Institute for Cell Engineering, The Johns Hopkins University School of Medicine, Baltimore, MD, 21205, USA; Department of Neurology, The Johns Hopkins University School of Medicine, Baltimore, MD, 21205, USA; Department of Physiology, Pharmacology and Therapeutics, The Johns Hopkins University School of Medicine, Baltimore, Maryland, 21205 USA; Department of Biochemistry and Molecular Biology, Bloomberg School of Public Health, Johns Hopkins University School of Medicine, Baltimore, Maryland 21205, USA; Department of Laboratory Medicine and Pathology, University of Washington, Harborview Research and Training Building, 300 Ninth Ave, Box 359665, Seattle, WA 98104; Lerner Research Institute, Genomic Medicine, Cleveland Clinic, Cleveland, OH 44195, USA; Lou Ruvo Center for Brain Health, Neurological Institute, and Department of Neurology, Cleveland Clinic, Cleveland, OH 44195, USA; Geriatric Research Education and Clinical Center, VA Puget Sound Health Care System (S-182), 1660 South Columbian Way, Seattle, WA 98108, USA; Department of Neurology, University of Washington, 1959 NE Pacific St, Seattle, WA 98195, USA; Solomon H. Snyder Department of Neuroscience, The Johns Hopkins University School of Medicine, Baltimore, MD, 21205, USA; Cleveland Clinic Research, Cleveland Clinic, Cleveland, OH 44195, USA; Department of Brain and Cognitive Sciences, Korea Advanced Institute of Science and Technology (KAIST), Daejeon 34141, Republic of Korea; Graduate School of Stem Cell and Regenerative Biology, Korea Advanced Institute of Science and Technology (KAIST), Daejeon 34141, Republic of Korea; Passed away prior to completion of the manuscript

**Keywords:** Poly(ADP-ribose) (PAR), PARP1, Alzheimer’s disease, Amyloid beta (Aβ), Neurodegeneration

## Abstract

Poly(ADP-ribose) (PAR) polymerase-1 (PARP1) has been implicated in DNA damage responses and neuroinflammation in Alzheimer’s disease (AD), yet its role in amyloid-β (Aβ) pathology remains unclear. Here, we show that PARP1 activation drives Aβ pathology and neurodegeneration. Using a sensitive ELISA, we observed significantly elevated PAR levels in the cerebrospinal fluid (CSF) of patients with mild cognitive impairment (MCI) and AD compared to controls. *In vitro*, oligomeric Aβ_1-42_ activated PARP1 and induced DNA damage, while genetic or pharmacological inhibition of PARP1 conferred neuroprotection. *In vivo*, PARP1 knockout in the 5XFAD mouse model of amyloidosis led to reduced amyloid plaque burden, preserved synaptic and neuronal integrity, attenuated glial activation and neuroinflammation, and rescued cognitive deficits. Mechanistically, PARP1 deficiency decreased amyloid precursor protein (APP) and BACE1 levels, altered γ-secretase complex composition, and enhanced Aβ degradation via neprilysin. These findings position PARP1 as a critical mediator of Aβ toxicity and neurodegeneration, suggesting its inhibition as a promising therapeutic strategy for AD.

**Significance Statement:** Our study identifies poly(ADP-ribose) (PAR) as an elevated biomarker in the cerebrospinal fluid of patients with mild cognitive impairment and Alzheimer’s disease, correlating with established markers of amyloid pathology. We demonstrate that PARP1, the enzyme responsible for PAR synthesis, is activated by neurotoxic Aβ_1-42_ and mediates neuronal death, amyloid plaque formation, neuroinflammation, and cognitive deficits in a mouse model of AD. Importantly, genetic ablation of PARP1 not only protects neurons from Aβ toxicity but also reduces amyloid burden by suppressing Aβ production and enhancing its degradation. These findings highlight PARP1 as a critical regulator of amyloid pathology and neurodegeneration, and suggest that PARP1 inhibition may offer a promising therapeutic avenue for Alzheimer’s disease by simultaneously targeting multiple pathogenic mechanisms.
