## Supplemental Table 1 for "Poly(ADP-ribose) Polymerase 1 Deficiency Attenuates Amyloid Pathology, Neurodegeneration, and Cognitive Decline in a Familial Alzheimer’s Disease Model"

### Sheet: Hopkins CSF Samples
	Normal Patient Sample details						MCI Patient Sample details						AD Pateint Sample details
		Diagnosis	AB42/40 ratio	Age	Sex			Diagnosis	AB42/40 ratio	Age	Sex			Diagnosis	AB42/40 ratio	Age	Sex
	1	Normal	0.104	79	Male		1	MCI	0.033	83	Female		1	AD	0.053	67	Male
	2	Normal	0.098	68	Female		2	MCI	0.055	78	Female		2	AD	0.037	80	Female
	3	Normal	0.097	79	Female		3	MCI	0.045	79	Male		3	AD	0.055	74	Female
	4	Normal	0.102	79	Male		4	MCI	0.049	73	Male		4	AD	0.031	69	Female
	5	Normal	0.097	64	Male		5	MCI	0.053	68	Female		5	AD	0.031	62	Female
	6	Normal	0.103	84	Male		6	MCI	0.089	81	Female		6	AD	0.055	68	Male
	7	Normal	0.106	81	Female		7	MCI	0.044	76	Female		7	AD	0.036	62	Male
	8	Normal	0.09	76	Female		8	MCI	0.086	70	Female		8	AD	0.031	77	Male
	9	Normal	0.099	77	Male		9	MCI	0.091	74	Female		9	AD	0.039	74	Female
	10	Normal	0.1	72	Female		10	MCI	0.038	71	Female		10	AD	0.048	73	Female
	11	Normal	0.102107	88	Female		11	MCI	0.0740163	53	Female		11	AD	0.032	83	Male
	12	Normal	0.102107	73	Female		12	MCI	0.09	83	Male		12	AD	0.041	76	Male
	13	Normal	0.109	80	Female		13	MCI	0.042	91	Male		13	AD	0.051	81	Male
	14	Normal	0.105	70	Male		14	MCI	0.044442	81	Male		14	AD	0.048	68	Female
	15	Normal	0.101	72	Female		15	MCI	0.091	73	Female		15	AD	0.044	61	Female
	16	Normal	0.096	72	Female		16	MCI	0.056	75	Male		16	AD	0.045	68	Female
	17	Normal	0.0957994	78	Male		17	MCI	0.041	65	Male		17	AD	0.045	79	Female
	18	Normal	0.09	81	Female		18	MCI	0.0449248	71	Male		18	AD	0.048	73	Female
	19	Normal	0.108	76	Male		19	MCI	0.0582183	63	Male		19	AD	0.053	56	Female
	20	Normal	0.102	65	Male		20	MCI	0.0468231	77	Male		20	AD	0.052	75	Male
	21	Normal	0.089	76	Male		21	MCI	0.061	65	Male		21	AD	0.047	71	Male
	22	Normal	0.089	72	Male		22	MCI	0.096	68	Male		22	AD	0.057	59	Female
	23	Normal	0.089	74	Female		23	MCI	0.033	83	Male		23	AD	0.043	71	Female
	24	Normal	0.086	76	Male		24	MCI	0.048	87	Male		24	AD	0.048	59	Male
	25	Normal	0.097	88	Female		25	MCI	0.076	76	Female		25	AD	0.054	80	Female
	26	Normal	0.0865971	93	Male		26	MCI	0.0959971	79	Male		26	AD	0.037	67	Male
	27	Normal	0.084	74	Female		27	MCI	0.057	71	Female		27	AD	0.036	74	Female
	28	Normal	0.112806	79	Female		28	MCI	0.058436	75	Female		28	AD	0.047	70	Male
	29	Normal	0.101	69	Female		29	MCI	0.0649686	70	Female		29	AD	0.052	64	Female
	30	Normal	0.0949157	75	Male		30	MCI	0.0405841	85	Female		30	AD	0.042	78	Female
	31	Normal	0.098	64	Male		31	MCI	0.042	77	Male		31	AD	0.051	66	Female
	32	Normal	0.092915	71	Male		32	MCI	0.0672576	78	Male		32	AD	0.036	88	Female
	33	Normal	0.106122	91	Male		33	MCI	0.0825912	79	Female		33	AD	0.042	79	Female
	34	Normal	0.875552	69	Female		34	MCI	0.0766261	75	Male		34	AD	0.043	74	Male
	35	Normal	0.106	72	Male		35	MCI	0.0438936	78	Female		35	AD	0.034	80	Female
	36	Normal	0.102	64	Male		36	MCI	0.056	79	Male		36	AD	0.054	84	Male
	37	Normal	0.095	75	Female		37	MCI	0.095	69	Female		37	AD	0.05	62	Female
	38	Normal	0.101	77	Male		38	MCI	0.045	75	Male		38	AD	0.045	79	Male
	39	Normal	0.114	53	Female		39	MCI	0.0574797	88	Female		39	AD	0.057	85	Female
	40	Normal	0.105	71	Female		40	MCI	0.0427982	73	Female		40	AD	0.047	69	Male

### Sheet: Cleveland Clinic CSF Samples
	Normal Patient Sample details						MCI Patient Sample details						AD Pateint Sample details
		Diagnosis	AB42/40 ratio	Age	Sex			Diagnosis	AB42/40 ratio	Age	Sex			Diagnosis	AB42/40 ratio	Age	Sex
	1	Normal	0.166166	71	Male		1	MCI	0.152654	74	Male		1	AD	0.120139	63	Male
	2	Normal	0.197837	62	Female		2	MCI	0.260324	54	Female		2	AD	0.0893018	64	Female
	3	Normal	0.186488	63	Male		3	MCI	0.175613	55	Female		3	AD	0.0830853	65	Male
	4	Normal	0.0956732	63	Female		4	MCI	0.113032	72	Female		4	AD	0.0687929	59	Female
	5	Normal	0.24648	74	Female		5	MCI	0.158798	60	Male		5	AD	0.110215	61	Male
	6	Normal	0.205903	65	Male		6	MCI	0.234571	56	Male		6	AD	0.115675	60	Female
	7	Normal	0.222526	62	Male		7	MCI	0.0950214	71	Female		7	AD	0.117111	64	Female
	8	Normal	0.188253	64	Male		8	MCI	0.199386	79	Male		8	AD	0.086025	61	Male
	9	Normal	0.100633	70	Male		9	MCI	0.198186	63	Female		9	AD	0.10632	60	Female
	10	Normal	0.16787	66	Male		10	MCI	0.0580373	62	Male		10	AD	0.113993	65	Female
	11	Normal	0.179495	27	Male		11	MCI	0.100034	77	Female		11	AD	0.205043	62	Male
	12	Normal	0.170603	60	Female		12	MCI	0.230127	81	Male		12	AD	0.0932891	71	Male
	13	Normal	0.186168	55	Male		13	MCI	0.109176	67	Female		13	AD	0.102408	64	Female
	14	Normal	0.217924	60	Male		14	MCI	0.0891202	57	Male		14	AD	0.0706474	67	Male
	15	Normal	0.222573	62	Female		15	MCI	0.139291	76	Male		15	AD	0.0967313	73	Male
	16	Normal	0.172382	60	Female		16	MCI	0.143542	76	Male		16	AD	0.0925275	69	Male
	17	Normal	0.160141	65	Female		17	MCI	0.0857183	75	Female		17	AD	0.106305	62	Male
	18	Normal	0.171286	66	Female		18	MCI	0.102682	69	Male		18	AD	0.124827	67	Male
	19	Normal	0.170107	27	Male		19	MCI	0.155574	61	Female		19	AD	0.097573	57	Male
	20	Normal	0.194048	63	Female		20	MCI	0.205559	69	Male		20	AD	0.0831393	77	Female
	21	Normal	0.233972	62	Male		21	MCI	0.11588	77	Female		21	AD	0.0946743	66	Female
	22	Normal	0.207407	62	Female		22	MCI	0.108068	69	Male		22	AD	0.0824325	56	Female
	23	Normal	0.0915331	60	Female		23	MCI	0.10054	83	Male		23	AD	0.0934809	53	Female
	24	Normal	0.211455	74	Male		24	MCI	0.134381	69	Male		24	AD	0.0913109	84	Female
	25	Normal	0.203906	61	Male		25	MCI	0.23931	72	Male		25	AD	0.0808848	78	Male
	26	Normal	0.239746	66	Male		26	MCI	0.0944829	76	Male		26	AD	0.114572	64	Female
	27	Normal	0.218952	76	Female		27	MCI	0.091445	69	Female		27	AD	0.0868679	63	Male
	28	Normal	0.180475	65	Female		28	MCI	0.0781316	77	Male		28	AD	0.0780716	75	Male
	29	Normal	0.24005	61	Female		29	MCI	0.0662774	61	Male		29	AD	0.0747529	72	Female
	30	Normal	0.147842	71	Male		31	MCI	0.278091	79	Male		30	AD	0.158678	52	Female
	31	Normal	0.244745	71	Female		32	MCI	0.148639	65	Male		31	AD	0.0921637	70	Male
	32	Normal	0.252177	63	Female								32	AD	0.122065	63	Male
	33	Normal	0.143287	74	Male								33	AD	0.0866233	68	Male
													34	AD	0.142037	61	Male
													35	AD	0.131266	62	Female
													36	AD	0.141485	56	Female
													37	AD	0.14994	72	Male
													38	AD	0.148179	57	Male
													39	AD	0.162058	75	Male
													40	AD	0.085933	64	Male
													41	AD	0.10492	70	Female
													42	AD	0.110496	67	Male
													43	AD	0.111668	79	Male
													44	AD	0.114113	72	Male
													45	AD	0.0970289	86	Female
													46	AD	0.102758	67	Female
													47	AD	0.159662	70	Female
													48	AD	0.0995537	75	Male
													49	AD	0.161393	62	Female
													50	AD	0.0902692	73	Male
													51	AD	0.0983513	76	Female
													52	AD	0.148943	53	Male
													53	AD	0.123009	60	Female
													54	AD	0.14238	72	Female
													55	AD	0.114852	62	Female
													56	AD	0.130019	57	Female
													57	AD	0.14106	67	Male
													58	AD	0.152234	70	Male
													59	AD	0.197041	67	Male
													60	AD	0.156011	63	Male
													61	AD	0.136108	59	Female
													62	AD	0.09791	47	Male
													63	AD	0.0894882	66	Female
													64	AD	0.148211	59	Female
													65	AD	0.125335	73	Female
													66	AD	0.148702	74	Male
													67	AD	0.13675	66	Female
													68	AD	0.12747	62	Female
													69	AD	0.12706	70	Male
													70	AD	0.0735978	75	Male
													71	AD	0.147042	57	Female
													72	AD	0.0949974	58	Male
													73	AD	0.058476	71	Female
													74	AD	0.147723	75	Female
