## Supplemental Table 2 for "Poly(ADP-ribose) Polymerase 1 Deficiency Attenuates Amyloid Pathology, Neurodegeneration, and Cognitive Decline in a Familial Alzheimer’s Disease Model"

### Sheet: P-values
	Main Figure							Supplemental Figure
		Figure number	p-value	Summary	Test			Figure number	p-value	Summary	Test
	1	1A (HC vs. MCI)	0.0025	**	one-way ANOVA, Tukey’s post hoc test		1	S1C(0 VS. 8)	0.005	**	one-way ANOVA, Tukey’s post hoc test
	2	1A (HC vs. AD)	<0.0001	****	one-way ANOVA, Tukey’s post hoc test		2	S1C(0 VS. 24)	<0.0001	****	one-way ANOVA, Tukey’s post hoc test
	3	1B (HC vs. MCI)	0.0013	**	one-way ANOVA, Tukey’s post hoc test		3	S1C(0 VS. 48)	<0.0001	****	one-way ANOVA, Tukey’s post hoc test
	4	1B (HC vs. AD)	<0.0001	****	one-way ANOVA, Tukey’s post hoc test		4	S1D(0 VS. 8)	0.006	**	one-way ANOVA, Tukey’s post hoc test
	5	1C	<0.001		Pearson correlation		5	S1D(0 VS. 24)	0.0008	***	one-way ANOVA, Tukey’s post hoc test
	6	1D (HC vs. MCI)	<0.0001	****	one-way ANOVA, Tukey’s post hoc test		6	S1D(0 VS. 48)	<0.0001	****	one-way ANOVA, Tukey’s post hoc test
	7	1D (HC vs. AD)	<0.0001	****	one-way ANOVA, Tukey’s post hoc test		7	S1F(DMSO vs. oAβ1-42)	0.0001	***	one-way ANOVA, Tukey’s post hoc test
	8	1E (HC vs. MCI)	0.0001	***	one-way ANOVA, Tukey’s post hoc test		8	S1F(DMSO vs. oAβ1-42+ABT)	0.0247	*	one-way ANOVA, Tukey’s post hoc test
	9	1E (HC vs. AD)	<0.0001	****	one-way ANOVA, Tukey’s post hoc test		9	S2D(Wt vs. FAD)	0.0002	***	two-way ANOVA, Tukey’s post hoc test
	10	1F	<0.001		Pearson correlation		10	S2D(Wt vs. PARP-/-)	>0.9999	ns	two-way ANOVA, Tukey’s post hoc test
	11	2B(Untreated vs. oAβ1-40)	>0.9999	ns	one-way ANOVA, Tukey’s post hoc test		11	S2D(Wt vs. FAD PARP-/-)	0.0009	***	two-way ANOVA, Tukey’s post hoc test
	12	2B(Untreated vs. oAβ1-42)	<0.0001	****	one-way ANOVA, Tukey’s post hoc test		12	S2D(FAD vs. PARP-/-)	0.0002	***	two-way ANOVA, Tukey’s post hoc test
	13	2C(Untreated vs. oAβ1-40)	>0.9999	ns	one-way ANOVA, Tukey’s post hoc test		13	S2D(FAD vs. FAD PARP-/-)	0.1606	ns	two-way ANOVA, Tukey’s post hoc test
	14	2C(Untreated vs. oAβ1-42)	0.0242	*	one-way ANOVA, Tukey’s post hoc test		14	S2D(PARP-/- vs. FAD PARP-/-)	0.0009	***	two-way ANOVA, Tukey’s post hoc test
	15	2E(Untreated vs. oAβ1-40)	0.9651	ns	one-way ANOVA, Tukey’s post hoc test		15	S3A (5xFAD vs. WT)	0.0021	**	two-way ANOVA, Tukey’s post hoc test
	16	2E(Untreated vs. oAβ1-42)	<0.0001	****	one-way ANOVA, Tukey’s post hoc test		16	S3A (5xFAD vs. PARP1-/-)	0.0006	***	two-way ANOVA, Tukey’s post hoc test
	17	2F(DMSO vs. oAβ1-42)	<0.0001	****	one-way ANOVA, Tukey’s post hoc test		17	S3A (5xFAD vs. 5xFAD PARP1-/-)	0.0229	*	two-way ANOVA, Tukey’s post hoc test
	18	2F(DMSO vs. oAβ1-42+ABT)	0.0192	*	one-way ANOVA, Tukey’s post hoc test		18	S3B (5xFAD vs. WT)	<0.0001	****	two-way ANOVA, Tukey’s post hoc test
	19	2F(DMSO vs. oAβ1-42+AG)	0.0443	*	one-way ANOVA, Tukey’s post hoc test		19	S3B (5xFAD vs. PARP1-/-)	0.0001	***	two-way ANOVA, Tukey’s post hoc test
	20	2F(DMSO vs. oAβ1-42+BMN)	0.0061	**	one-way ANOVA, Tukey’s post hoc test		20	S3B (5xFAD vs. 5xFAD PARP1-/-)	0.0197	*	two-way ANOVA, Tukey’s post hoc test
	21	2G(WT vs. WT+oAβ1-42)	0.0001	***	two-way ANOVA, Tukey’s post hoc test		21	S3D (5xFAD vs. WT)	0.0149	*	two-way ANOVA, Tukey’s post hoc test
	22	2G(WT vs. PARP1KO)	0.9096	ns	two-way ANOVA, Tukey’s post hoc test		22	S3D (5xFAD vs. PARP1-/-)	0.008	**	two-way ANOVA, Tukey’s post hoc test
	23	2G(WT vs. PARP1KO+oAβ1-42)	0.0513	ns	two-way ANOVA, Tukey’s post hoc test		23	S3D (5xFAD vs. 5xFAD PARP1-/-)	0.0393	*	two-way ANOVA, Tukey’s post hoc test
	24	3B	<0.0001	****	unpaired t test		24	S3E (5xFAD vs. WT)	0.0085	**	two-way ANOVA, Tukey’s post hoc test
	25	3C (TBS)	0.0012	**	unpaired t test		25	S3E (5xFAD vs. PARP1-/-)	0.0011	**	two-way ANOVA, Tukey’s post hoc test
	26	3C (TBSX)	<0.0001	****	unpaired t test		26	S3E (5xFAD vs. 5xFAD PARP1-/-)	0.009	**	two-way ANOVA, Tukey’s post hoc test
	27	3C (70% FA)	0.01	**	unpaired t test		27	S4A (5xFAD vs. WT)	0.0083	**	two-way ANOVA, Tukey’s post hoc test
	28	3D (TBS)	0.0001	***	unpaired t test		28	S4A (5xFAD vs. PARP1-/-)	0.01	*	two-way ANOVA, Tukey’s post hoc test
	29	3D (TBSX)	<0.0001	****	unpaired t test		29	S4A (5xFAD vs. 5xFAD PARP1-/-)	0.0115	*	two-way ANOVA, Tukey’s post hoc test
	30	3D (70% FA)	0.0004	***	unpaired t test		30	S4B (5xFAD vs. WT)	0.7244	ns	two-way ANOVA, Tukey’s post hoc test
	31	3F (5xFAD vs. WT)	0.0011	**	two-way ANOVA, Tukey’s post hoc test		31	S4B (5xFAD vs. PARP1-/-)	0.9982	ns	two-way ANOVA, Tukey’s post hoc test
	32	3F (5xFAD vs. PARP1-/-)	0.001	***	two-way ANOVA, Tukey’s post hoc test		32	S4B (5xFAD vs. 5xFAD PARP1-/-)	0.0772	ns	two-way ANOVA, Tukey’s post hoc test
	33	3F (5xFAD vs. 5xFAD PARP1-/-)	0.0027	**	two-way ANOVA, Tukey’s post hoc test		33	S4C (5xFAD vs. WT)	0.0872	ns	two-way ANOVA, Tukey’s post hoc test
	34	3G (5xFAD vs. WT)	0.0031	**	two-way ANOVA, Tukey’s post hoc test		34	S4C (5xFAD vs. PARP1-/-)	0.1247	ns	two-way ANOVA, Tukey’s post hoc test
	35	3G (5xFAD vs. PARP1-/-)	0.0001	***	two-way ANOVA, Tukey’s post hoc test		35	S4C (5xFAD vs. 5xFAD PARP1-/-)	0.397	ns	two-way ANOVA, Tukey’s post hoc test
	36	3G (5xFAD vs. 5xFAD PARP1-/-)	<0.0001	****	two-way ANOVA, Tukey’s post hoc test		36	S4D (5xFAD vs. WT)	0.1783	ns	two-way ANOVA, Tukey’s post hoc test
	37	4B	0.0059	**	unpaired t test		37	S4D (5xFAD vs. PARP1-/-)	0.9888	ns	two-way ANOVA, Tukey’s post hoc test
	38	4D	0.0219	*	unpaired t test		38	S4D (5xFAD vs. 5xFAD PARP1-/-)	0.9982	ns	two-way ANOVA, Tukey’s post hoc test
	39	4F(5xFAD vs. WT)	0.0002	***	two-way ANOVA, Tukey’s post hoc test		39	S4E (5xFAD vs. WT)	0.8537	ns	two-way ANOVA, Tukey’s post hoc test
	40	4F(5xFAD vs. Parp1-/-)	<0.0001	****	two-way ANOVA, Tukey’s post hoc test		40	S4E (5xFAD vs. PARP1-/-)	0.1167	ns	two-way ANOVA, Tukey’s post hoc test
	41	4F(5xFAD vs. 5xFAD PARP1-/-)	0.0001	***	two-way ANOVA, Tukey’s post hoc test		41	S4E (5xFAD vs. 5xFAD PARP1-/-)	0.2762	ns	two-way ANOVA, Tukey’s post hoc test
	42	4H(5xFAD vs. WT)	0.0169	*	two-way ANOVA, Tukey’s post hoc test		42	S4F (5xFAD vs. WT)	0.7908	ns	two-way ANOVA, Tukey’s post hoc test
	43	4H(5xFAD vs. Parp1-/-)	0.004	**	two-way ANOVA, Tukey’s post hoc test		43	S4F (5xFAD vs. PARP1-/-)	0.7115	ns	two-way ANOVA, Tukey’s post hoc test
	44	4H(5xFAD vs. 5xFAD PARP1-/-)	0.0174	*	two-way ANOVA, Tukey’s post hoc test		44	S4F (5xFAD vs. 5xFAD PARP1-/-)	0.9693	ns	two-way ANOVA, Tukey’s post hoc test
	45	5B(5xFAD vs. WT)	<0.0001	****	two-way ANOVA, Tukey’s post hoc test
	46	5B(5xFAD vs. Parp1-/-)	<0.0001	****	two-way ANOVA, Tukey’s post hoc test
	47	5B(5xFAD vs. 5xFAD PARP1-/-)	<0.0001	****	two-way ANOVA, Tukey’s post hoc test
	48	5C(5xFAD vs. WT)	<0.0001	****	two-way ANOVA, Tukey’s post hoc test
	49	5C(5xFAD vs. Parp1-/-)	<0.0001	****	two-way ANOVA, Tukey’s post hoc test
	50	5C(5xFAD vs. 5xFAD PARP1-/-)	<0.0001	****	two-way ANOVA, Tukey’s post hoc test
	51	5D(5xFAD vs. WT)	<0.0001	****	two-way ANOVA, Tukey’s post hoc test
	52	5D(5xFAD vs. Parp1-/-)	<0.0001	****	two-way ANOVA, Tukey’s post hoc test
	53	5D(5xFAD vs. 5xFAD PARP1-/-)	<0.0001	****	two-way ANOVA, Tukey’s post hoc test
	54	5E(5xFAD vs. WT)	<0.0001	****	two-way ANOVA, Tukey’s post hoc test
	55	5E(5xFAD vs. Parp1-/-)	<0.0001	****	two-way ANOVA, Tukey’s post hoc test
	56	5E(5xFAD vs. 5xFAD PARP1-/-)	0.0072	**	two-way ANOVA, Tukey’s post hoc test
	57	5F(5xFAD vs. WT)	0.0025	**	two-way ANOVA, Tukey’s post hoc test
	58	5F(5xFAD vs. Parp1-/-)	0.0167	*	two-way ANOVA, Tukey’s post hoc test
	59	5F(5xFAD vs. 5xFAD PARP1-/-)	0.0379	*	two-way ANOVA, Tukey’s post hoc test
	60	5G(5xFAD vs. WT)	0.0002	***	two-way ANOVA, Tukey’s post hoc test
	61	5G(5xFAD vs. Parp1-/-)	0.0002	***	two-way ANOVA, Tukey’s post hoc test
	62	5G(5xFAD vs. 5xFAD PARP1-/-)	0.0005	***	two-way ANOVA, Tukey’s post hoc test
	63	5H(5xFAD vs. WT)	0.002	**	two-way ANOVA, Tukey’s post hoc test
	64	5H(5xFAD vs. Parp1-/-)	0.0026	**	two-way ANOVA, Tukey’s post hoc test
	65	5H(5xFAD vs. 5xFAD PARP1-/-)	0.0024	**	two-way ANOVA, Tukey’s post hoc test
	66	6B(5xFAD vs. WT)	<0.0001	****	two-way ANOVA, Tukey’s post hoc test
	67	6B(5xFAD vs. Parp1-/-)	<0.0001	****	two-way ANOVA, Tukey’s post hoc test
	68	6B(5xFAD vs. 5xFAD PARP1-/-)	<0.0001	****	two-way ANOVA, Tukey’s post hoc test
	69	6C(5xFAD vs. WT)	0.0044	**	two-way ANOVA, Tukey’s post hoc test
	70	6C(5xFAD vs. Parp1-/-)	0.0013	**	two-way ANOVA, Tukey’s post hoc test
	71	6C(5xFAD vs. 5xFAD PARP1-/-)	0.0388	*	two-way ANOVA, Tukey’s post hoc test
	72	6E(5xFAD vs. WT)	0.0373	*	two-way ANOVA, Tukey’s post hoc test
	73	6E(5xFAD vs. Parp1-/-)	0.0236	*	two-way ANOVA, Tukey’s post hoc test
	74	6E(5xFAD vs. 5xFAD PARP1-/-)	0.1219	ns	two-way ANOVA, Tukey’s post hoc test
	75	6F(5xFAD vs. WT)	0.0323	*	two-way ANOVA, Tukey’s post hoc test
	76	6F(5xFAD vs. Parp1-/-)	0.0095	**	two-way ANOVA, Tukey’s post hoc test
	77	6F(5xFAD vs. 5xFAD PARP1-/-)	0.0024	**	two-way ANOVA, Tukey’s post hoc test
	78	7A(5xFAD vs. 5xFAD PARP1-/-)	0.0057	**	unpaired t test
	79	7C(5xFAD vs. WT)	0.0043	**	two-way ANOVA, Tukey’s post hoc test
	80	7C(5xFAD vs. Parp1-/-)	0.0019	**	two-way ANOVA, Tukey’s post hoc test
	81	7C(5xFAD vs. 5xFAD PARP1-/-)	0.0454	*	two-way ANOVA, Tukey’s post hoc test
	82	7D(5xFAD vs. WT)	0.0004	***	two-way ANOVA, Tukey’s post hoc test
	83	7D(5xFAD vs. Parp1-/-)	0.0003	***	two-way ANOVA, Tukey’s post hoc test
	84	7D(5xFAD vs. 5xFAD PARP1-/-)	0.0021	**	two-way ANOVA, Tukey’s post hoc test
	85	7E(5xFAD vs. WT)	0.0097	**	two-way ANOVA, Tukey’s post hoc test
	86	7E(5xFAD vs. Parp1-/-)	0.0478	*	two-way ANOVA, Tukey’s post hoc test
	87	7E(5xFAD vs. 5xFAD PARP1-/-)	0.0227	*	two-way ANOVA, Tukey’s post hoc test
	88	7F(5xFAD vs. WT)	0.0059	**	two-way ANOVA, Tukey’s post hoc test
	89	7F(5xFAD vs. Parp1-/-)	0.0041	**	two-way ANOVA, Tukey’s post hoc test
	90	7F(5xFAD vs. 5xFAD PARP1-/-)	0.0002	***	two-way ANOVA, Tukey’s post hoc test
	91	7G(5xFAD vs. WT)	0.0462	*	two-way ANOVA, Tukey’s post hoc test
	92	7G(5xFAD vs. Parp1-/-)	0.5259	ns	two-way ANOVA, Tukey’s post hoc test
	93	7G(5xFAD vs. 5xFAD PARP1-/-)	0.6997	ns	two-way ANOVA, Tukey’s post hoc test
	94	7H(5xFAD vs. WT)	0.0026	**	two-way ANOVA, Tukey’s post hoc test
	95	7H(5xFAD vs. Parp1-/-)	0.0012	**	two-way ANOVA, Tukey’s post hoc test
	96	7H(5xFAD vs. 5xFAD PARP1-/-)	0.0072	**	two-way ANOVA, Tukey’s post hoc test
	97	7I(5xFAD vs. WT)	0.0056	**	two-way ANOVA, Tukey’s post hoc test
	98	7I(5xFAD vs. Parp1-/-)	0.034	*	two-way ANOVA, Tukey’s post hoc test
	99	7I(5xFAD vs. 5xFAD PARP1-/-)	0.1121	ns	two-way ANOVA, Tukey’s post hoc test
	100	7J(5xFAD vs. WT)	0.0015	**	two-way ANOVA, Tukey’s post hoc test
	101	7J(5xFAD vs. Parp1-/-)	0.0114	*	two-way ANOVA, Tukey’s post hoc test
	102	7J(5xFAD vs. 5xFAD PARP1-/-)	0.0196	*	two-way ANOVA, Tukey’s post hoc test
